# Benchmarking sequence-to-function models and mapping enhancer–gene interactions with E2GScore

**DOI:** 10.64898/2026.11.24.769033

**Authors:** Caleb The-Tjoean, Hamid Alinejad-Rokny, Irina Voineagu

## Abstract

Sequence-to-function models predict gene expression and chromatin features directly from DNA sequence and are increasingly used to infer enhancer–gene regulatory interactions. However, differences in attribution procedures and benchmarking datasets complicate comparisons between models, while the biological information captured by their enhancer–gene scores remains poorly understood. Here we introduce E2GScore, a unified framework for extracting and benchmarking enhancer–gene predictions from sequence-to-function models. By systematically varying scoring protocols, we identify gene-readout normalization and cell-type-matched expression tracks as important determinants of performance, whereas in silico mutagenesis offers no advantage over less computationally demanding input gradients. We compare seven sequence-to-function models and three established enhancer–gene predictors against CRISPR interference screens in K562 cells and primary human astrocytes. AlphaGenome 1 and 2 outperformed all other sequence-to-function models, and matched or outperformed experimentally informed predictors, particularly for distal enhancers, without a statistically significant difference between AlphaGenome versions after multiple-testing correction. We further show that the apparent reduction in predictive performance in astrocytes relative to K562 cells observed across models results primarily from differences in benchmarking dataset composition, particularly enhancer–TSS distance and target-gene expression. Using the open-weight AlphaGenome 1, we then generated E2GMap, a genome-wide resource of enhancer–gene regulation comprising 14.7 billion enhancer–gene attribution scores across 454 human biosamples, 45% of which are absent from existing enhancer–gene maps such as those from ENCODE-rE2G and AlphaGenome 2. E2GMap is available at e2gscore.com. Together, E2GScore and E2GMap establish a framework for rigorous evaluation of sequence-based enhancer–gene predictions and provide an extensible resource for studying gene regulation across human cell types and tissues.
