## Supplementary Table 1 for "Benchmarking sequence-to-function models and mapping enhancer–gene interactions with E2GScore"

### Sheet: 1
Supplementary Table 1 | Protocol parameters and the three matched protocols
Parameter	Values used	CAGE@TSS	CAGE@every TSS	RNA-seq@exons	Function
Model
model	enformer · borzoi · alphagenome · flashzoi+ · ntv3+ · cerberus+	varies (Enformer, Borzoi, Flashzoi, Cerberus, NTv3, AlphaGenome 1)	varies (Enformer, Borzoi, Flashzoi, Cerberus, NTv3, AlphaGenome 1)	varies (Borzoi, Flashzoi, Cerberus, NTv3, AlphaGenome 1)	Which sequence-to-function model scores the pairs [a]
replicates	1 · 4 · 8+ (Cerberus's eight folds)	per model	per model	per model	How many replicate models (checkpoint folds) are scored [b]
Cohort & annotation
screen	fulco2019 · gasperini2019 · gschwind · green · flowfish-plus-authors · gasperini2019-linder-authors, and the TSS variants gschwind-mane · green-mane · gschwind-5p · green-refseq	gschwind-mane (K562); green-mane (NHA)	gschwind (K562); green (NHA)	gschwind (K562); green (NHA)	Which CRISPRi screen supplies the pair table, and with which TSS per gene [c]
gencode	v32 · v46 · v50 · linder2025	v50	v50	v50	GENCODE release for TSS and exon annotation
exon_source	all-transcripts	all-transcripts	all-transcripts	all-transcripts	Which transcripts contribute exons to the merged union
pair_filters	{} (no filter) · require_gene_in_annotation	require_gene_in_annotation	require_gene_in_annotation	require_gene_in_annotation	Which pairs are kept in the cohort
out_of_window	zero · drop	zero	zero	zero	Pairs beyond the input window: score zero, or drop
Input window & anchor
anchor	single-tss · gene-midpoint	single-tss	gene-midpoint	gene-midpoint	Where the input window is centered (gene-midpoint = centroid of the gene's exonic bases)
tss_major	true · false	false	false	false	Re-pick the gene's TSS from a predicted assay
tss_major_assay	unset · cage (required when tss_major = true)	unset	unset	unset	Which predicted assay's maximum picks it
tss_major_cell_type	unset (follow cell_type) · k562 · astrocytes	unset	unset	unset	Which cell type's prediction picks it
anchor_agg	unset	unset	unset	unset	How the per-TSS pair scores combine
Gene readout
assay	cage · rnaseq	cage	cage	rnaseq	Which predicted assay is read out
cell_type	k562 · astrocytes · all · rand1-s0…s9 · rand2-s0…s9	k562 (K562); astrocytes (NHA)	k562 (K562); astrocytes (NHA)	k562 (K562); astrocytes (NHA)	Which track set is read out [d]
region	tss · all-tss · exons	tss	all-tss	exons	Read one TSS window, every TSS window, or the exons [e]
readout_tss_set	gencode-all · all-transcripts (add-on; region = all-tss only)	n/a	all-transcripts	n/a	Which annotated TSSs an every-TSS readout covers
tss_width	unset · 128 · 384 · 640 (required when region is tss or all-tss)	384	384	unset (n/a at exons)	Width of each TSS readout window, in bp
readout_anchor	window-centre · gene-tss	window-centre	window-centre	window-centre	Whether a TSS readout follows the window center or the gene's TSS
bin_overlap	any · majority · fixed	any	any	any	How a bp interval snaps onto the output-bin grid
track_agg	sum · mean	mean	mean	mean	Reduction across tracks within a bin
strand_mask	auto · off	auto	auto	auto	Read stranded tracks on the gene's sense strand only [f, g]
inverse_transform	true · false	per model	per model	per model	Undo the model's compressed target scale before summing bins [b]
log_scalar	true · false	true	true	true	Take the logarithm of the gene readout (gene-readout normalization) [g]
Attribution method
method	gradient · ism · attention	gradient	gradient	gradient	Which attribution the run computes [g]
mean_subtract	true · false	true	true	true	Subtract the per-position mean over the four bases from the gradient (gradient correction)
bin_abs_order	after	after	after	after	|·| before or after the readout-bin sum
In silico mutagenesis
ism_window	2000 · 2048	2000	2000	2000	Width of the perturbed span, in bp [g, h]
ism_mode	random-replace · genomic-replace · mononuc-shuffle · dinuc-shuffle · eulerian-dinuc-shuffle	eulerian-dinuc-shuffle	eulerian-dinuc-shuffle	eulerian-dinuc-shuffle	How the span's sequence is substituted [g, h]
seed	0 · 1	0	0	0	Seeds the perturbation draws
ism_shuffles	1 · 5 · 10 · 16	10	10	10	How many perturbation draws are averaged [g, h]
ism_statistic	abs_mean_diff · abs_diff · rel_abs_diff (settable); log_abs_diff · signed_mean (derived from the stored draws)	log_abs_diff	log_abs_diff	log_abs_diff	Which difference between perturbed and reference readouts defines the effect [g, h]
ism_inner_mean	{} (empty) · {strand}	{} (empty)	{} (empty)	{} (empty)	Which axes are averaged signed, before |·| [g, h]
track_abs_order	after · before	before	before	before	|·| before or after the cross-track reduction [g, h]
Map to pair score
abs_map	true · false	true	true	true	Take |·| per nucleotide
normalise	global · none	none	none	none	Per-gene divisor applied to the map (global = gradient-map normalization) [g, i]
enh_agg	sum · mean · gaussian · point	gaussian	gaussian	gaussian	How the map reduces over the enhancer [g]
enh_span	unset · 500 · 1000 · 2000 · 3000 (required when enh_agg is sum or mean)	unset	unset	unset	Width of that window, in bp
gaussian_sigma	unset · 147 · 164 · 268 · 293 · 300 · 329 · 535 · 586 · 657 · 878 · 985 · 1070 · 1605 (required when enh_agg = gaussian)	300	300	300	σ of the Gaussian enhancer kernel, in bp
gaussian_truncate	unset · 1 · 2 · 3 · 4 (required when enh_agg = gaussian)	4	4	4	Where that kernel is cut off, in σ
Augmentation & merging
tta	none · rc	none	none	none	Which test-time augmentations are scored
tta_shift_bp	unset	unset	unset	unset	Shift for a shifting augmentation, in bp
tta_abs_order	before · after	before	before	before	|·| before or after the augmentation mean
replicate_abs_order	before · after	per model	per model	per model	|·| before or after the replicate mean (after = average the signed maps, as Linder et al., 2025) [b, g]
a, AlphaGenome 2 was scored through the AlphaGenome API (Gayoso et al., 2026), not with this parameter set (Methods).
b, Per model: replicates 1 (Enformer, NTv3, AlphaGenome 1), 4 (Borzoi, Flashzoi), 8 (Cerberus); inverse_transform true for Borzoi, Flashzoi, and Cerberus and false for Enformer, NTv3, and AlphaGenome 1 (NTv3's backend already returns signal units, undoing its target scaling per track, and refuses true); replicate_abs_order after for the multi-replicate models (signed replicate maps averaged, then…
c, CAGE@TSS uses the screen's pair table with each gene's MANE Select TSS (screen gschwind-mane for K562, green-mane for NHA); the other two protocols use the screen's own table (gschwind, green), whose TSS does not enter them: the window is centered on the gene midpoint and the readout covers all transcripts' TSSs or exons.
d, cell_type k562 for K562 (Gschwind et al., 2026) and astrocytes for NHA (Green et al., 2026); the tracks each model reads are listed in Supplementary Table 3.
e, CAGE@every TSS is read at promoters only: a gene with no annotated TSS inside the model's predicted region scores 0 (Enformer: 23 K562 genes and 12 NHA genes).
f, strand_mask auto masks the antisense track of each stranded track pair (Borzoi, Flashzoi, Cerberus, NTv3, AlphaGenome 1) and has no effect on Enformer's unstranded CAGE.
g, In silico mutagenesis (ISM benchmark, Supplementary Fig. 10) uses the same three readouts with method ism, log_scalar false, normalise none, enh_agg point, strand_mask off, track_abs_order before, and replicate_abs_order before; the perturbation is ism_mode eulerian-dinuc-shuffle over ism_window 2000 bp with 10 draws (ism_shuffles 10; two seeds of 5 for every K562 CAGE@TSS arm), and the report…
h, The parameter values in the ISM rows apply to ISM runs only; gradient runs ignore them.
i, Three K562 tables were computed with normalise global and are read back at normalise none from values stored in the same table: Enformer CAGE@every TSS and AlphaGenome 1 RNA-seq@exons as the score times the stored global divisor, and Enformer CAGE@TSS as the score times the ratio of the stored unnormalized to globally normalized score variants. Every Fig. 2 score is therefore at normalise none.
j, Parameters are spelled as in the code (for example normalise, mean_subtract). The released engine declares 42 parameters; readout_tss_set (row 16) is declared by the every-TSS add-on module. The column Values used lists only the values that the analyses of this paper use or vary; the code accepts further values. Values marked + are added by the model add-on modules (Flashzoi, NTv3, Cerberus).
