## Supplementary Table 4 for "Benchmarking sequence-to-function models and mapping enhancer–gene interactions with E2GScore"

### Sheet: Read me
Supplementary Table 4 | Matching diagnostics
Each sheet holds one table: its title is on row 1, its legend on row 2, the column header on row 4, and one record per row below. The sheet 'Columns' defines every column of every sheet.
Sheets
Sheet	Contents	Figure	Rows
4a	Matching diagnostics: each matched K562 set against NHA, by class	Fig. 3	14
4b	Distance and expression distributions of the K562 and NHA screens (Fig. 3a,b)	Fig. 3a,b	6
The matched auPRC of every method under each matching design, and the summary statistics quoted in the text, are in Supplementary Table 2 (sheets 2j-1 and 2j-2).
Benjamini–Hochberg families
q values are Benjamini–Hochberg-adjusted within one family per figure, as in Supplementary Table 2: the six Kolmogorov–Smirnov tests of sheet 4b, the four per class drawn in Fig. 3a,b and the two over all pairs that the text cites with them, form the family of Fig. 3. Each row names its family ('BH family'); the family and its number of tests are listed below.
Sheet	Family	Tests
4b	Fig. 3, K562 − NHA	6

### Sheet: Columns
Column definitions for every sheet of this workbook
Sheet	Column	Definition
4a	Pair set	K562 before matching, K562 under each of the five matching designs, and NHA (the target).
4a	Matched to NHA	Properties matched to NHA in the pair set: N (numbers of positive and negative pairs), distance, expression; 'none' for unmatched K562. A KS distance is expected to be small only for a matched variable.
4a	Class	positives (CRISPRi-positive pairs) or negatives; positives were matched only to positives and negatives only to negatives.
4a	Subsamples	10 (random seeds 0–9) for the two designs that match N: every statistic of the row is then the mean over the 10 subsamples; 1 otherwise.
4a	Pairs	Pairs of the class in the set (before weighting).
4a	Pairs with non-zero weight	Pairs of the class with weight above 0 (mean over the 10 subsamples when N is matched). A K562 pair outside NHA's range of a matched variable, or without an expression value when expression is matched, has weight 0.
4a	Effective sample size	Kish effective sample size of the class, (Σw)² ÷ Σw².
4a	Pairs with an expression value	Pairs with non-zero weight whose target gene has an expression percentile (the pairs behind the expression columns).
4a	Distance, median (kb)	Weighted median of the enhancer–TSS distance (to the MANE Select TSS), in kb. Quantiles are lower weighted quantiles: the smallest value at which the weighted cumulative share reaches the quantile.
4a	Distance, 25th percentile (kb)	Weighted 25th percentile of the enhancer–TSS distance, in kb.
4a	Distance, 75th percentile (kb)	Weighted 75th percentile of the enhancer–TSS distance, in kb.
4a	Expression, median (percentile)	Weighted median of the target gene's expression percentile within its own cell type.
4a	Expression, 25th percentile	Weighted 25th percentile of the target gene's expression percentile.
4a	Expression, 75th percentile	Weighted 75th percentile of the target gene's expression percentile.
4a	KS distance to NHA, distance	Weighted two-sample Kolmogorov–Smirnov distance between the set's log10 enhancer–TSS distances and those of NHA's pairs of the same class: the largest gap between the two cumulative distributions (0, identical; 1, no overlap). Empty for NHA itself.
4a	KS distance to NHA, expression	The same distance for the target gene's expression percentile (pairs without a percentile left out). Empty for NHA itself.
4a	Largest bin discrepancy (% of class size)	For designs that match bins of a variable: the largest difference between a bin's weighted K562 total and its target (NHA's share of the class in the bin; for expression only, also K562's own distance bins), as a percentage of the class size; the maximum over the 10 subsamples when N is matched. The raking stops below 0.0001% (10⁻⁶ of the class size) or after 200 cycles.
4a	Sets within the bin tolerance	Number of sets (of 'Subsamples') whose largest bin discrepancy is below 10⁻⁶ of the class size.
4a	Matches within ±0.02 log10 distance (%)	N + distance + expression only: share of NHA pairs whose K562 match lay within ±0.02 in log10 distance, over the 10 subsamples; the rest took the nearest unused K562 pair.
4b	Panel of Fig. 3	a (distance) or b (expression).
4b	Variable	Enhancer–TSS distance to the MANE Select TSS (kb; compared on the log10 scale), or the target gene's expression percentile within its own cell type.
4b	Class	positives (CRISPRi-positive pairs) or negatives; 'all pairs': both classes together (not drawn in the figure).
4b	K562 pairs	K562 pairs of the class in the comparison (for expression, pairs whose gene has a percentile).
4b	NHA pairs	NHA pairs of the class in the comparison (for expression, pairs whose gene has a percentile).
4b	K562 median	Median of the variable over K562's pairs of the class (the white dot of the violin).
4b	K562 25th percentile	25th percentile (linear interpolation; left end of the violin's black bar).
4b	K562 75th percentile	75th percentile (right end of the black bar).
4b	NHA median	Median of the variable over NHA's pairs of the class.
4b	NHA 25th percentile	25th percentile (linear interpolation).
4b	NHA 75th percentile	75th percentile.
4b	KS D	Two-sample Kolmogorov–Smirnov distance between the K562 and NHA distributions of the class (log10 distance, or expression percentile): the largest gap between the two cumulative distributions.
4b	KS D as printed in Fig. 3	The value printed beside the violins (2 decimals); empty for the all-pairs rows, which the figure does not draw.
4b	P	One-sided permutation P of KS D: the screen label (K562 or NHA) is reassigned to whole connected components of the screens' enhancer–gene graphs (the units of the bootstrap), holding the number of K562 components fixed; P = (1 + permutations whose D is at least the observed D) / (1 + permutations). '<0.0001': no permutation reached the observed D.
4b	q	Benjamini–Hochberg-adjusted P within the family named in the next columns, the six tests of this sheet (Read me); a P printed as a bound enters at that bound, and its q is printed as a bound.
4b	BH family	The family of tests over which q was computed: the six Kolmogorov–Smirnov tests of this sheet, Fig. 3's family (Read me).
4b	Tests in family	Number of tests in that family.

### Sheet: 4a
Supplementary Table 4a | Matching diagnostics: each matched K562 set against NHA, by class
Composition of K562 (Gschwind et al., 2026; 10,356 pairs, 471 positives) and NHA, primary human astrocytes (Green et al., 2026; 2,307 pairs, 133 positives) and of K562 under each of the five matching designs of Fig. 3c, separately for positive and negative pairs: pairs with non-zero weight, Kish effective sample size, weighted median and quartiles of the enhancer–TSS distance (to the MANE Select …
Pair set	Matched to NHA	Class	Subsamples	Pairs	Pairs with non-zero weight	Effective sample size	Pairs with an expression value	Distance, median (kb)	Distance, 25th percentile (kb)	Distance, 75th percentile (kb)	Expression, median (percentile)	Expression, 25th percentile	Expression, 75th percentile	KS distance to NHA, distance	KS distance to NHA, expression	Largest bin discrepancy (% of class size)	Sets within the bin tolerance	Matches within ±0.02 log10 distance (%)
K562, unmatched	none	positives	1	471	471	471	471	26.14	8.69	65.67	89.2	75.8	96.3	0.1607	0.1036
K562, unmatched	none	negatives	1	9885	9885	9885	9879	386.36	172.53	698.15	94.3	89.9	97.7	0.3888	0.1838
N only	N	positives	10	133	133	133	133	25.52	8.19	64.88	88.7	74.1	95.5	0.1624	0.1316
N only	N	negatives	10	2174	2174	2174	2172.3	385.25	174.18	700.99	94.3	89.9	97.7	0.3886	0.1897
distance only	distance	positives	1	471	451	349	451	40.93	9.28	111.99	89.2	74.4	96.2	0.0379	0.118	0	1
distance only	distance	negatives	1	9885	6693	6077.7	6689	241.52	117.71	374.39	94.2	89.2	97.7	0.0348	0.1671	0	1
expression only	expression	positives	1	471	464	224.5	464	26.14	8.17	62.83	88.2	70.2	97.6	0.1634	0.0752	0.0001	1
expression only	expression	negatives	1	9885	9865	7209.3	9865	386.36	172.53	698.47	91.5	84.6	96	0.3887	0.0317	0.0001	1
distance + expression	distance, expression	positives	1	471	444	180	444	40.93	9.06	115.2	88.4	71.2	97.6	0.055	0.0752	0	1
distance + expression	distance, expression	negatives	1	9885	6681	4534.3	6681	242.01	118.02	374.68	91.5	84.6	96	0.0348	0.0346	0.0001	1
N + distance + expression	N, distance, expression	positives	10	133	129.8	70.1	129.8	40.68	8.84	113.98	88.2	71.9	97.8	0.0453	0.0789	0.7519	9	91.13
N + distance + expression	N, distance, expression	negatives	10	2174	2168.9	1577.7	2168.9	242.15	117.89	374.8	91.5	84.6	96	0.0102	0.0348	0.0001	10	99.99
NHA (target)	target	positives	1	133	133	133	133	39.62	8.88	112.56	87.8	69.8	97
NHA (target)	target	negatives	1	2174	2174	2174	2170	241.14	117.85	374.32	91.5	84.6	96

### Sheet: 4b
Supplementary Table 4b | Distance and expression distributions of the K562 and NHA screens (Fig. 3a,b)
The statistics drawn in Fig. 3a,b for K562 (Gschwind et al., 2026; 10,356 pairs, 471 positives) and NHA, primary human astrocytes (Green et al., 2026; 2,307 pairs, 133 positives): per class, the median and quartiles of the enhancer–TSS distance (to the MANE Select TSS) and of the target gene's expression percentile within its own cell type in each screen, and the two-sample Kolmogorov–Smirnov dis…
Panel of Fig. 3	Variable	Class	K562 pairs	NHA pairs	K562 median	K562 25th percentile	K562 75th percentile	NHA median	NHA 25th percentile	NHA 75th percentile	KS D	KS D as printed in Fig. 3	P	q	BH family	Tests in family
a	enhancer–TSS distance (kb)	positives	471	133	26.14	8.72	65.55	39.62	8.88	112.56	0.1607	0.16	0.069	0.083	Fig. 3, K562 − NHA	6
a	enhancer–TSS distance (kb)	negatives	9885	2174	386.36	172.53	698.15	241.28	117.85	374.28	0.3888	0.39	<0.0001	<0.0003	Fig. 3, K562 − NHA	6
b	target-gene expression (percentile)	positives	471	133	89.21	75.8	96.33	87.84	69.75	96.98	0.1036	0.1	0.67	0.67	Fig. 3, K562 − NHA	6
b	target-gene expression (percentile)	negatives	9879	2170	94.29	89.93	97.72	91.5	84.6	96.01	0.1838	0.18	0.0087	0.017	Fig. 3, K562 − NHA	6
a	enhancer–TSS distance (kb)	all pairs	10356	2307	369.08	150.8	681.62	230.29	106.58	369.46	0.3728		<0.0001	<0.0003	Fig. 3, K562 − NHA	6
b	target-gene expression (percentile)	all pairs	10350	2303	94.13	89.21	97.65	91.47	83.92	96.13	0.1787		0.015	0.023	Fig. 3, K562 − NHA	6
